# Discovering Differences and Similarities among Species Based on Numeric Features of microRNAs

**DOI:** 10.1101/767046

**Authors:** Rongsheng Zhu, Zhanguo Zhang, Dawei Xin, Yang Li, Qingshan Chen

**Affiliations:** College of Science, Northeast Agricultural University, Harbin 150030, China; College of Agronomy, Northeast Agricultural University, Harbin 150030, China

**Keywords:** microRNA, minimum free energy, numerical feature, different map, species, evolution

## Abstract

Numeric features of microRNA (miRNA) are different from the other RNAs and play a key role in the course of miRNA recognition. Are there significant differences about such numeric features between different species? Are there some species specific about it? In order to answer questions, we implemented the Kolmogorov-Smirnov test for 32 species based on 132 numeric features of miRNAs. Results demonstrate that almost all kinds of miRNA secondary structures matching frequencies show highly similar, and this means that such secondary structure tend to be specific to miRNAs. Length of pre-miRNA, minimal free energy (MFE), and number of stacks show bigger difference between different species, and this means that such features tend to be species-specific. In order to discover differences and similarities among species based on numeric features of miRNAs, we design two tools-species difference map and feature difference map. By species difference map, we find that numeric features of miRNAs can represent class attribute of species and the map basically describe relationship between different species. By feature difference map, we find that there are huge difference about difference of every numeric feature between different species, and this means that strength of such difference is not uniform. Meantime, it means that numeric feature of miRNAs can represent different attributes of corresponding species. Our study present relationship between different species by brand new style-numeric features of miRNAs.
