## Supplementary material for "Discovering Differences and Similarities among Species Based on Numeric Features of microRNAs": S_Table 1

### Sheet: Sheet1
Supplementary table 1 Performance of 132 numerical features in the identification of species pairs
Region	Sequence Number	Content	SPIN	SPIR
A	1	A	311	0.627016
	2	C	277	0.558468
	3	G	322	0.649194
	4	U	283	0.570565
B	5	AA	290	0.584677
	6	AC	133	0.268145
	7	AG	152	0.306452
	8	AU	308	0.620968
	9	CA	103	0.207661
	10	CC	263	0.530242
	11	CG	297	0.59879
	12	CU	239	0.481855
	13	GA	189	0.381048
	14	GC	256	0.516129
	15	GG	303	0.610887
	16	GU	256	0.516129
	17	UA	291	0.586694
	18	UC	176	0.354839
	19	UG	247	0.497984
	20	UU	306	0.616935
C	21	AAA	253	0.510081
	22	AAG	167	0.336694
	23	AAC	204	0.41129
	24	AAU	306	0.616935
	25	ACA	179	0.360887
	26	ACG	221	0.445565
	27	ACC	205	0.413306
	28	ACU	130	0.262097
	29	AGA	169	0.340726
	30	AGG	178	0.358871
	31	AGC	268	0.540323
	32	AGU	205	0.413306
	33	AUA	266	0.53629
	34	AUG	271	0.546371
	35	AUC	207	0.417339
	36	AUU	294	0.592742
	37	GAA	274	0.552419
	38	GAG	177	0.356855
	39	GAC	301	0.606855
	40	GAU	235	0.47379
	41	GCA	178	0.358871
	42	GCG	242	0.487903
	43	GCC	230	0.46371
	44	GCU	249	0.502016
	45	GGA	260	0.524194
	46	GGG	191	0.385081
	47	GGC	220	0.443548
	48	GGU	266	0.53629
	49	GUA	151	0.304435
	50	GUG	269	0.542339
	51	GUC	322	0.649194
	52	GUU	161	0.324597
	53	CAA	182	0.366935
	54	CAG	177	0.356855
	55	CAC	226	0.455645
	56	CAU	229	0.461694
	57	CCA	203	0.409274
	58	CCG	262	0.528226
	59	CCC	215	0.433468
	60	CCU	231	0.465726
	61	CGA	210	0.423387
	62	CGG	270	0.544355
	63	CGC	264	0.532258
	64	CGU	217	0.4375
	65	CUA	253	0.510081
	66	CUG	200	0.403226
	67	CUC	261	0.52621
	68	CUU	157	0.316532
	69	UAA	268	0.540323
	70	UAG	219	0.441532
	71	UAC	132	0.266129
	72	UAU	258	0.520161
	73	UCA	214	0.431452
	74	UCG	211	0.425403
	75	UCC	266	0.53629
	76	UCU	156	0.314516
	77	UGA	154	0.310484
	78	UGG	226	0.455645
	79	UGC	224	0.451613
	80	UGU	221	0.445565
	81	UUA	269	0.542339
	82	UUG	196	0.395161
	83	UUC	214	0.431452
	84	UUU	254	0.512097
D	85	A...	267	0.538306
	86	A..+	139	0.280242
	87	A.+.	180	0.362903
	88	A+..	55	0.110887
	89	A.++	50	0.100806
	90	A+.+	176	0.354839
	91	A++.	111	0.22379
	92	A+++	128	0.258065
	93	C...	226	0.455645
	94	C..+	184	0.370968
	95	C.+.	203	0.409274
	96	C+..	134	0.270161
	97	C.++	136	0.274194
	98	C+.+	188	0.379032
	99	C++.	118	0.237903
	100	C+++	116	0.233871
	101	G...	207	0.417339
	102	G..+	189	0.381048
	103	G.+.	158	0.318548
	104	G+..	122	0.245968
	105	G.++	106	0.21371
	106	G+.+	205	0.413306
	107	G++.	171	0.344758
	108	G+++	182	0.366935
	109	U...	233	0.469758
	110	U..+	156	0.314516
	111	U.+.	162	0.326613
	112	U+..	69	0.139113
	113	U.++	80	0.16129
	114	U+.+	146	0.294355
	115	U++.	84	0.169355
	116	U+++	130	0.262097
E	117	Bulge loop	71	0.143145
	118	Helix	323	0.65121
	119	Inter loop	257	0.518145
	120	Stack	364	0.733871
	121	Length	445	0.897177
F	122	MFE	375	0.756048
	123	AMFE	307	0.618952
	124	MFEI	301	0.606855
G	125	G+C	357	0.719758
	126	(G+C)/(A+U)	358	0.721774
	127	A/C	323	0.65121
	128	G/U	328	0.66129
H	129	SNFIN	190	0.383065
	130	DNFIN	194	0.391129
	131	TNFIN	349	0.703629
	132	SSMSFIN	230	0.46371
The terms used in the Content column are explained in the materials and methods section 1.2 SPIN-Species pair identification number of Feature SPIR-Species pair identification ratio of Feature; SPIN/496 MFE-minimal free energy AMFE-adjusted minimal free energy MFEI- minimal free energy index SNFIN-single nucleotide frequency information entropy;DNFIN-dual nucleotides frequency information entropy…
