## Supplementary material for "Discovering Differences and Similarities among Species Based on Numeric Features of microRNAs": S_Table 2

### Sheet: Sheet1
Supplementary table 2 State of species pairs being identified
one Species	Another species		FIN		FIR
1	2		77		0.583333
1	3		116		0.878788
1	4		69		0.522727
1	5		85		0.643939
1	6		75		0.568182
1	7		111		0.840909
1	8		113		0.856061
1	9		111		0.840909
1	10		114		0.863636
1	11		117		0.886364
1	12		110		0.833333
1	13		107		0.810606
1	14		114		0.863636
1	15		99		0.75
1	16		111		0.840909
1	17		72		0.545455
1	18		99		0.75
1	19		48		0.363636
1	20		48		0.363636
1	21		72		0.545455
1	22		74		0.560606
1	23		125		0.94697
1	24		108		0.818182
1	25		70		0.530303
1	26		119		0.901515
1	27		90		0.681818
1	28		98		0.742424
1	29		119		0.901515
1	30		86		0.651515
1	31		110		0.833333
1	32		106		0.80303
2	3		41		0.310606
2	4		17		0.128788
2	5		4		0.030303
2	6		0		0
2	7		18		0.136364
2	8		47		0.356061
2	9		19		0.143939
2	10		25		0.189394
2	11		51		0.386364
2	12		23		0.174242
2	13		26		0.19697
2	14		47		0.356061
2	15		14		0.106061
2	16		7		0.0530303
2	17		0		0
2	18		51		0.386364
2	19		34		0.257576
2	20		48		0.363636
2	21		16		0.121212
2	22		74		0.560606
2	23		59		0.44697
2	24		94		0.712121
2	25		74		0.560606
2	26		98		0.742424
2	27		45		0.340909
2	28		37		0.280303
2	29		72		0.545455
2	30		41		0.310606
2	31		77		0.583333
2	32		73		0.55303
3	4		63		0.477273
3	5		35		0.265152
3	6		19		0.143939
3	7		12		0.0909091
3	8		31		0.234848
3	9		23		0.174242
3	10		12		0.0909091
3	11		30		0.227273
3	12		20		0.151515
3	13		14		0.106061
3	14		19		0.143939
3	15		23		0.174242
3	16		65		0.492424
3	17		28		0.212121
3	18		80		0.606061
3	19		62		0.469697
3	20		68		0.515152
3	21		33		0.25
3	22		83		0.628788
3	23		101		0.765152
3	24		112		0.848485
3	25		98		0.742424
3	26		118		0.893939
3	27		83		0.628788
3	28		68		0.515152
3	29		102		0.772727
3	30		38		0.287879
3	31		64		0.484848
3	32		54		0.409091
4	5		6		0.0454545
4	6		6		0.0454545
4	7		24		0.181818
4	8		54		0.409091
4	9		38		0.287879
4	10		36		0.272727
4	11		59		0.44697
4	12		33		0.25
4	13		30		0.227273
4	14		60		0.454545
4	15		18		0.136364
4	16		80		0.606061
4	17		11		0.0833333
4	18		99		0.75
4	19		65		0.492424
4	20		60		0.454545
4	21		29		0.219697
4	22		94		0.712121
4	23		102		0.772727
4	24		122		0.924242
4	25		86		0.651515
4	26		122		0.924242
4	27		85		0.643939
4	28		69		0.522727
4	29		105		0.795455
4	30		49		0.371212
4	31		87		0.659091
4	32		74		0.560606
5	6		0		0
5	7		6		0.0454545
5	8		23		0.174242
5	9		7		0.0530303
5	10		7		0.0530303
5	11		41		0.310606
5	12		12		0.0909091
5	13		15		0.113636
5	14		20		0.151515
5	15		1		0.00757576
5	16		44		0.333333
5	17		2		0.0151515
5	18		70		0.530303
5	19		50		0.378788
5	20		56		0.424242
5	21		21		0.159091
5	22		86		0.651515
5	23		90		0.681818
5	24		115		0.871212
5	25		80		0.606061
5	26		119		0.901515
5	27		66		0.5
5	28		53		0.401515
5	29		84		0.636364
5	30		30		0.227273
5	31		70		0.530303
5	32		54		0.409091
6	7		3		0.0227273
6	8		19		0.143939
6	9		3		0.0227273
6	10		4		0.030303
6	11		36		0.272727
6	12		6		0.0454545
6	13		9		0.0681818
6	14		20		0.151515
6	15		2		0.0151515
6	16		12		0.0909091
6	17		0		0
6	18		58		0.439394
6	19		38		0.287879
6	20		48		0.363636
6	21		18		0.136364
6	22		74		0.560606
6	23		53		0.401515
6	24		91		0.689394
6	25		65		0.492424
6	26		91		0.689394
6	27		41		0.310606
6	28		35		0.265152
6	29		53		0.401515
6	30		24		0.181818
6	31		61		0.462121
6	32		49		0.371212
7	8		2		0.0151515
7	9		0		0
7	10		0		0
7	11		30		0.227273
7	12		4		0.030303
7	13		1		0.00757576
7	14		12		0.0909091
7	15		5		0.0378788
7	16		49		0.371212
7	17		8		0.0606061
7	18		75		0.568182
7	19		56		0.424242
7	20		63		0.477273
7	21		24		0.181818
7	22		84		0.636364
7	23		93		0.704545
7	24		110		0.833333
7	25		90		0.681818
7	26		117		0.886364
7	27		71		0.537879
7	28		49		0.371212
7	29		92		0.69697
7	30		29		0.219697
7	31		69		0.522727
7	32		57		0.431818
8	9		3		0.0227273
8	10		4		0.030303
8	11		58		0.439394
8	12		28		0.212121
8	13		17		0.128788
8	14		20		0.151515
8	15		17		0.128788
8	16		78		0.590909
8	17		32		0.242424
8	18		91		0.689394
8	19		73		0.55303
8	20		77		0.583333
8	21		49		0.371212
8	22		86		0.651515
8	23		119		0.901515
8	24		123		0.931818
8	25		93		0.704545
8	26		125		0.94697
8	27		95		0.719697
8	28		65		0.492424
8	29		107		0.810606
8	30		35		0.265152
8	31		80		0.606061
8	32		57		0.431818
9	10		0		0
9	11		51		0.386364
9	12		16		0.121212
9	13		9		0.0681818
9	14		26		0.19697
9	15		10		0.0757576
9	16		49		0.371212
9	17		12		0.0909091
9	18		71		0.537879
9	19		54		0.409091
9	20		60		0.454545
9	21		27		0.204545
9	22		81		0.613636
9	23		95		0.719697
9	24		111		0.840909
9	25		89		0.674242
9	26		117		0.886364
9	27		70		0.530303
9	28		50		0.378788
9	29		92		0.69697
9	30		35		0.265152
9	31		72		0.545455
9	32		64		0.484848
10	11		37		0.280303
10	12		11		0.0833333
10	13		2		0.0151515
10	14		15		0.113636
10	15		10		0.0757576
10	16		54		0.409091
10	17		11		0.0833333
10	18		77		0.583333
10	19		62		0.469697
10	20		63		0.477273
10	21		27		0.204545
10	22		82		0.621212
10	23		95		0.719697
10	24		114		0.863636
10	25		88		0.666667
10	26		116		0.878788
10	27		72		0.545455
10	28		51		0.386364
10	29		95		0.719697
10	30		35		0.265152
10	31		67		0.507576
10	32		60		0.454545
11	12		39		0.295455
11	13		14		0.106061
11	14		41		0.310606
11	15		31		0.234848
11	16		68		0.515152
11	17		38		0.287879
11	18		70		0.530303
11	19		50		0.378788
11	20		71		0.537879
11	21		34		0.257576
11	22		98		0.742424
11	23		54		0.409091
11	24		95		0.719697
11	25		85		0.643939
11	26		101		0.765152
11	27		63		0.477273
11	28		44		0.333333
11	29		82		0.621212
11	30		30		0.227273
11	31		33		0.25
11	32		64		0.484848
12	13		4		0.030303
12	14		32		0.242424
12	15		11		0.0833333
12	16		69		0.522727
12	17		11		0.0833333
12	18		79		0.598485
12	19		64		0.484848
12	20		62		0.469697
12	21		26		0.19697
12	22		86		0.651515
12	23		107		0.810606
12	24		120		0.909091
12	25		91		0.689394
12	26		123		0.931818
12	27		79		0.598485
12	28		60		0.454545
12	29		111		0.840909
12	30		40		0.30303
12	31		79		0.598485
12	32		59		0.44697
13	14		16		0.121212
13	15		5		0.0378788
13	16		45		0.340909
13	17		16		0.121212
13	18		68		0.515152
13	19		47		0.356061
13	20		60		0.454545
13	21		24		0.181818
13	22		85		0.643939
13	23		73		0.55303
13	24		105		0.795455
13	25		87		0.659091
13	26		118		0.893939
13	27		64		0.484848
13	28		47		0.356061
13	29		95		0.719697
13	30		32		0.242424
13	31		56		0.424242
13	32		55		0.416667
14	15		11		0.0833333
14	16		93		0.704545
14	17		29		0.219697
14	18		89		0.674242
14	19		78		0.590909
14	20		81		0.613636
14	21		38		0.287879
14	22		93		0.704545
14	23		111		0.840909
14	24		120		0.909091
14	25		100		0.757576
14	26		121		0.916667
14	27		99		0.75
14	28		82		0.621212
14	29		116		0.878788
14	30		50		0.378788
14	31		79		0.598485
14	32		38		0.287879
15	16		47		0.356061
15	17		3		0.0227273
15	18		78		0.590909
15	19		56		0.424242
15	20		67		0.507576
15	21		18		0.136364
15	22		90		0.681818
15	23		90		0.681818
15	24		112		0.848485
15	25		92		0.69697
15	26		119		0.901515
15	27		74		0.560606
15	28		55		0.416667
15	29		94		0.712121
15	30		39		0.295455
15	31		69		0.522727
15	32		47		0.356061
16	17		7		0.0530303
16	18		65		0.492424
16	19		44		0.333333
16	20		43		0.325758
16	21		18		0.136364
16	22		82		0.621212
16	23		80		0.606061
16	24		86		0.651515
16	25		80		0.606061
16	26		107		0.810606
16	27		49		0.371212
16	28		48		0.363636
16	29		92		0.69697
16	30		54		0.409091
16	31		81		0.613636
16	32		94		0.712121
17	18		54		0.409091
17	19		44		0.333333
17	20		43		0.325758
17	21		16		0.121212
17	22		73		0.55303
17	23		52		0.393939
17	24		84		0.636364
17	25		70		0.530303
17	26		93		0.704545
17	27		42		0.318182
17	28		35		0.265152
17	29		60		0.454545
17	30		33		0.25
17	31		66		0.5
17	32		55		0.416667
18	19		12		0.0909091
18	20		19		0.143939
18	21		34		0.257576
18	22		76		0.575758
18	23		88		0.666667
18	24		80		0.606061
18	25		59		0.44697
18	26		96		0.727273
18	27		58		0.439394
18	28		65		0.492424
18	29		67		0.507576
18	30		50		0.378788
18	31		83		0.628788
18	32		80		0.606061
19	20		6		0.0454545
19	21		22		0.166667
19	22		53		0.401515
19	23		58		0.439394
19	24		53		0.401515
19	25		45		0.340909
19	26		79		0.598485
19	27		35		0.265152
19	28		44		0.333333
19	29		41		0.310606
19	30		39		0.295455
19	31		74		0.560606
19	32		79		0.598485
20	21		20		0.151515
20	22		49		0.371212
20	23		65		0.492424
20	24		54		0.409091
20	25		36		0.272727
20	26		86		0.651515
20	27		30		0.227273
20	28		38		0.287879
20	29		48		0.363636
20	30		43		0.325758
20	31		75		0.568182
20	32		81		0.613636
21	22		68		0.515152
21	23		25		0.189394
21	24		74		0.560606
21	25		64		0.484848
21	26		90		0.681818
21	27		38		0.287879
21	28		22		0.166667
21	29		51		0.386364
21	30		22		0.166667
21	31		56		0.424242
21	32		53		0.401515
22	23		95		0.719697
22	24		51		0.386364
22	25		47		0.356061
22	26		49		0.371212
22	27		60		0.454545
22	28		72		0.545455
22	29		73		0.55303
22	30		71		0.537879
22	31		96		0.727273
22	32		103		0.780303
23	24		66		0.5
23	25		73		0.55303
23	26		85		0.643939
23	27		43		0.325758
23	28		19		0.143939
23	29		58		0.439394
23	30		28		0.212121
23	31		42		0.318182
23	32		103		0.780303
24	25		21		0.159091
24	26		43		0.325758
24	27		45		0.340909
24	28		58		0.439394
24	29		62		0.469697
24	30		48		0.363636
24	31		89		0.674242
24	32		116		0.878788
25	26		45		0.340909
25	27		44		0.333333
25	28		47		0.356061
25	29		31		0.234848
25	30		47		0.356061
25	31		76		0.575758
25	32		96		0.727273
26	27		70		0.530303
26	28		66		0.5
26	29		78		0.590909
26	30		68		0.515152
26	31		92		0.69697
26	32		122		0.924242
27	28		4		0.030303
27	29		38		0.287879
27	30		25		0.189394
27	31		66		0.5
27	32		97		0.734848
28	29		37		0.280303
28	30		9		0.0681818
28	31		47		0.356061
28	32		89		0.674242
29	30		14		0.106061
29	31		62		0.469697
29	32		96		0.727273
30	31		9		0.0681818
30	32		68		0.515152
31	32		59		0.44697
The numbers of the two first columns denotes: 1-Ciona intestinalis, 2-Xenopus tropicalis, 3-Gallus gallus, 4-Canis familiaris, 5-Equus caballus, 6-Monodelphis domestica, 7-Macaca mulatta, 8-Homo sapiens, 9-Pan troglodytes, 10-Pongo pygmaeus, 11-Ornithorhynchus anatinus, 12-Mus musculus, 13-Rattus norvegicus, 14-Bos taurus, 15-Sus scrofa, 16-Danio rerio, 17-Fugu rubripes, 18-Bombyx mori, 19-Drosop…
